# Cooperativity among clustered κB sites within promoters and enhancers dictates transcriptional specificity of NF-κB RelA along with specific cofactors

**DOI:** 10.1101/2024.07.03.601930

**Authors:** Shandy Shahabi, Tapan Biswas, Yuting Shen, Rose Sanahmadi, Yaya Zou, Gourisankar Ghosh

## Abstract

Non-consensus binding sites of transcription factors are often observed within the regulatory elements of genes; however, their effect on transcriptional strength is unclear. Within the promoters and enhancers of NF-κB-responsive genes, we identified clusters of non-consensus κB DNA sites, many exhibiting low affinity for NF-κB in vitro. Deletion of these sites demonstrated their collective critical role in transcription. We explored how these “weak” κB sites exert their influence, especially given the typically low nuclear concentrations of NF-κB. Using proteomics approaches, we identified additional nuclear factors, including other DNA-binding TFs, that could interact with κB site-bound NF-κB RelA. ChIP-seq and RNA-seq analyses suggest that these accessory TFs, referred to as the TF-cofactors of NF-κB, facilitate dynamic recruitment of NF-κB to the clustered weak κB sites. Overall, the occupancy of NF-κB at promoters and enhancers appears to be defined by a collective contribution from all κB sites, both weak and strong, in association with specific cofactors. This congregation of multiple factors within dynamic transcriptional complexes is likely a common feature of transcriptional programs.

**SIGNIFICANCE:** The NF-κB RelA dimers undergo rapid activation by cytokines and pathogens, driving expeditious expression of target genes upon binding to DNA elements known as κB sites, located in the regulatory regions. We find that promoter and enhancer regions of RelA target genes harbor multiple κB sites, most being non-consensus with minimal affinity to NF-κB in vitro. Recruitment of RelA dimer in vivo depend on these κB sites, weak and strong, and appears to be regulated by various accessory factors, including other DNA-binding transcription factors. Overall, this study points to a coordinated network of factors communicating with both weak and strong κB sites to recruit RelA dimers, enabling rapid gene activation.
