## Supplementary Table 3 for "Cooperativity among clustered κB sites within promoters and enhancers dictates transcriptional specificity of NF-κB RelA along with specific cofactors"

### Sheet: Sheet1
Name	Experiment	Strand	Sequence
Scramble-pLKO	shRNA	Forward	CCGGCCTAAGGTTAAGTCGCCCTCGCTCGAGCGAGGGCGACTTAACCTTAGGTTTTTG
		Reverse	AATTCAAAAACCTAAGGTTAAGTCGCCCTCGCTCGAGCGAGGGCGACTTAACCTTAGG
Nfatc1-pLKO	shRNA	Forward	CCGGGCCGCAGAACACTACAGTTATCTCGAGATAACTGTAGTGTTCTGCGGCTTTTTG
		Reverse	AATTCAAAAAGCCGCAGAACACTACAGTTATCTCGAGATAACTGTAGTGTTCTGCGGC
Nfat5-pLKO	shRNA	Forward	CCGGTGCGGACAGTATCCGGTTAAACTCGAGTTTAACCGGATACTGTCCGCATTTTTG
		Reverse	AATTCAAAAATGCGGACAGTATCCGGTTAAACTCGAGTTTAACCGGATACTGTCCGCA
Tead3-pLKO	shRNA	Forward	CCGGGTGCGAGTACATGATCAATTTCTCGAGAAATTGATCATGTACTCGCACTTTTTG
		Reverse	AATTCAAAAAGTGCGAGTACATGATCAATTTCTCGAGAAATTGATCATGTACTCGCAC
Cux1-pLKO	shRNA	Forward	CCGGCAACCTCGGTCAGCGCTTATTCTCGAGAATAAGCGCTGACCGAGGTTGTTTTTG
		Reverse	AATTCAAAAACAACCTCGGTCAGCGCTTATTCTCGAGAATAAGCGCTGACCGAGGTTG
Smad4-pLKO	shRNA	Forward	CCGGATCTACCCAAGCGCGTATATACTCGAGTATATACGCGCTTGGGTAGATTTTTTG
		Reverse	AATTCAAAAAATCTACCCAAGCGCGTATATACTCGAGTATATACGCGCTTGGGTAGAT
CRISPR-mCxcl2-strong	CRISPR	Forward	CACCGCTGAGCTCAGGGAATTTCCC
		Reverse	AAACGGGAAATTCCCTGAGCTCAGC
CRISPR-mCxcl2-weak	CRISPR	Forward	CACCGGCACGATGTCTGGAAAAGCC
		Reverse	AAACGGCTTTTCCAGACATCGTGCC
CRISPR-mCxcl2-control	CRISPR	Forward	CACCGGTCCCCAACCCACTCAGCTT
		Reverse	AAACAAGCTGAGTGGGTTGGGGACC
CRISPR-mCxcl1-strong	CRISPR	Forward	CACCGCTCCGGGCCAGGGAAATTCC
		Reverse	AAACGGAATTTCCCTGGCCCGGAGC
CRISPR-mCxcl1-weak	CRISPR	Forward	CACCGACAGGGTGTTTCCCTGCAAC
		Reverse	AAACGTTGCAGGGAAACACCCTGTC
CRISPR-mCxcl1-control	CRISPR	Forward	CACCGTCTGGAGTTTCGAGCATAAA
		Reverse	AAACTTTATGCTCGAAACTCCAGAC
CRISPR-mMap3k8-strong	CRISPR	Forward	CACCGGAGGACGGAATTTCCCAGCG
		Reverse	AAACCGCTGGGAAATTCCGTCCTCC
CRISPR-mMap3k8-weak	CRISPR	Forward	CACCGGTCTTCCTGGCCGGAGTTTG
		Reverse	AAACCAAACTCCGGCCAGGAAGACC
CRISPR-mMap3k8-control	CRISPR	Forward	CACCGGATAGGCAGCGGGAGGACCA
		Reverse	AAACTGGTCCTCCCGCTGCCTATCC
CRISPR-mTnfaip3-strong	CRISPR	Forward	CACCGCACGTGACTGGAATTTCCAT
		Reverse	AAACATGGAAATTCCAGTCACGTGC
CRISPR-mTnfaip3-weak	CRISPR	Forward	CACCGGACTCACGCGGGGACACCCC
		Reverse	AAACGGGGTGTCCCCGCGTGAGTCC
CRISPR-mTnfaip3-control	CRISPR	Forward	CACCGTTCTCCGGGCGGGGCGGGCA
		Reverse	AAACTGCCCGCCCCGCCCGGAGAAC
CRISPR-mNfkbid-strong	CRISPR	Forward	CACCGGCGCACGGGGAATTCCTGTT
		Reverse	AAACAACAGGAATTCCCCGTGCGCC
CRISPR-mNfkbid-weak	CRISPR	Forward	CACCGCCCGTGCGCGGGGATTCCAC
		Reverse	AAACGTGGAATCCCCGCGCACGGGC
CRISPR-mNfkbid-control	CRISPR	Forward	CACCGTGCGGAGCGGAACTGGGAGG
		Reverse	AAACCCTCCCAGTTCCGCTCCGCAC
1WT-Luc	Luciferase	Forward	TCGACGGGAAACACCCTGTACTCCGGGAATTTCCCTGGCCCGGAGCTCTGGAGTTG
		Reverse	GATCCAACTCCAGAGCTCCGGGCCAGGGAAATTCCCGGAGTACAGGGTGTTTCCCG
1WT_mutWeak-Luc	Luciferase	Forward	TCGACGTTAAACACCCTGTACTCCGGGAATTTCCCTGGCCCGGAGCTCTGGAGTTG
		Reverse	GATCCAACTCCAGAGCTCCGGGCCAGGGAAATTCCCGGAGTACAGGGTGTTTAACG
1WT_mutStrong-Luc	Luciferase	Forward	TCGACGGGAAACACCCTGTACTCCGCTAATTTGACTGGCCCGGAGCTCTGGAGTTG
		Reverse	GATCCAACTCCAGAGCTCCGGGCCAGTCAAATTAGCGGAGTACAGGGTGTTTCCCG
2WT-Luc	Luciferase	Forward	TCGACATGAGGGGACCCTGAGCTCAGGGAATTTCCCTGGTCCCCGGGCTTTTCCAG
		Reverse	GATCCTGGAAAAGCCCGGGGACCAGGGAAATTCCCTGAGCTCAGGGTCCCCTCATG
2WT_mutWeak-Luc	Luciferase	Forward	TCGACATGAGGGGACCCTGAGCTCAGGGAATTTCCCTGGTCCCCGGGCTTTTGGAG
		Reverse	GATCCTCCAAAAGCCCGGGGACCAGGGAAATTCCCTGAGCTCAGGGTCCCCTCATG
2WT_mutStrong-Luc	Luciferase	Forward	TCGACATGAGGGGACCCTGAGCTCAGCTAATTTGACTGGTCCCCGGGCTTTTCCAG
		Reverse	GATCCTGGAAAAGCCCGGGGACCAGTCAAATTAGCTGAGCTCAGGGTCCCCTCATG
A-Luc	Luciferase	Forward	TCGACGGGAAATTCCG
		Reverse	GATCCGGAATTTCCCG
T-Luc	Luciferase	Forward	TCGACGGGAATTTCCG
		Reverse	GATCCGGAAATTCCCG
G-Luc	Luciferase	Forward	TCGACGGGAAGTTCCG
		Reverse	GATCCGGAACTTCCCG
C-Luc	Luciferase	Forward	TCGACGGGAACTTCCG
		Reverse	GATCCGGAAGTTCCCG
AG10-Luc	Luciferase	Forward	TCGACGAAGGGTACTGCTCTGGGAAATTCCAACTCAGAATGGGAAGTTCCACGCTCG
		Reverse	GATCCGAGCGTGGAACTTCCCATTCTGAGTTGGAATTTCCCAGAGCAGTACCCTTCG
AG16-Luc	Luciferase	Forward	TCGACGAAGGGTCTGGGAAATTCCAATACTGCCTCAGAATGGGAAGTTCCACGCTCG
		Reverse	GATCCGAGCGTGGAACTTCCCATTCTGAGGCAGTATTGGAATTTCCCAGACCCTTCG
AG50-Luc	Luciferase	Forward	TCGACGAAGGGTCTGGGAAATTCCAATACTGCGGGTCTGATTCATTATCCCAGTCTGCCACTACAGCTCAGAATGGGAAGTTCCACGCTCG
		Reverse	GATCCGAGCGTGGAACTTCCCATTCTGAGCTGTAGTGGCAGACTGGGATAATGAATCAGACCCGCAGTATTGGAATTTCCCAGACCCTTCG
AG100-Luc	Luciferase	Forward	TCGACGAAGGGTCTGGGAAATTCCAATACTGCGGGTCTGATTCATTATCAATACTGCGGGTCTGATTCATTATCCCAGTCTGCCACTACAGCTCAGAATCCAGTCTGCCACTACAGCTCAGAATGGGAAGTTCCACGCTCG
		Reverse	GATCCGAGCGTGGAACTTCCCATTCTGAGCTGTAGTGGCAGACTGGATTCTGAGCTGTAGTGGCAGACTGGGATAATGAATCAGACCCGCAGTATTGATAATGAATCAGACCCGCAGTATTGGAATTTCCCAGACCCTTCG
GA16-Luc	Luciferase	Forward	TCGACGAAGGGTCTGGGAAGTTCCAATACTGCCTCAGAATGGGAAATTCCACGCTCG
		Reverse	GATCCGAGCGTGGAATTTCCCATTCTGAGGCAGTATTGGAACTTCCCAGACCCTTCG
AT16-Luc	Luciferase	Forward	TCGACGAAGGGTCTGGGAAATTCCAATACTGCCTCAGAATGGGAATTTCCACGCTCG
		Reverse	GATCCGAGCGTGGAAATTCCCATTCTGAGGCAGTATTGGAATTTCCCAGACCCTTCG
CG16-Luc	Luciferase	Forward	TCGACGAAGGGTCTGGGAACTTCCAATACTGCCTCAGAATGGGAAGTTCCACGCTCG
		Reverse	GATCCGAGCGTGGAACTTCCCATTCTGAGGCAGTATTGGAAGTTCCCAGACCCTTCG
EMT-PMT-Luc	Luciferase	Insert	CGAAAGAAGCTTCTTGGTTCAGCTCTAACCTCAACATGCCTAGCCCGTGAGTCACAGATTGCTGAAGGCATACTTAATCCACACAGCGACCAAGCTCTGTCCACACATGCGATTTGCCAAGCATTTAAAAATCTCGCTTTAAAATACGCTTTCCCAAGCATTTGCATCACAGATGCCTCTATCTGTGAAACAGCGCACTGCTACTCTGCGGTACCACCAGGATAATTCCCAGGAGAAGCTGCCTCAAGGAGCTACAAAAGAAGGCACGGGGGATATTTAAGATATTCAGCCCACAAACTTAATAAACTCAAACTCAACCTGCACATTTTAATAGAGCAGACTTTAGGCTGTTTCAGGCAAAGAGTTCGGACTTTCGGGAAGTTCCCAAGCTCAAAAAAC…
EWT-PWT-Luc	Luciferase	Insert	CGAAAGAAGCTTCTTGGTTCAGCTCTAACCTCAACATGCCTAGCCCGTGAGTCACAGATTCCTGAAGGCATACTTAATGGACACAGCGAGGAAGCTCTGTCCACACATGGGATTTCCCAAGGATTTAAAAATCTCCCTTTAAAATACCCTTTCCCAAGCATTTCCATCACAGATGCCTCTATCTGTGAAACAGGGCACTGCTACTCTGCGGTACCACCAGGATAATTCCCAGGAGAAGCTGCCTCAAGGAGCTACAAAAGAAGGCACGGGGGATATTTAAGATATTCAGCCCACAAACTTAATAAACTCAAACTCAACCTGCACATTTTAATAGAGCAGACTTTAGGCTGTTTCAGGCAAAGAGTTCGGACTTTCGGGAAGTTCCCAAGCTCAAAAAAC…
EW-PW-Luc	Luciferase	Insert	CGAAAGAAGCTTCTTGGTTCAGCTCTAACCTCAACATGCCTAGCCCGTGAGTCACAGATTCCTGAAGGCATACTTAATGGACACAGCGAGGAAGCTCTGTCCACACATGCGATTTGCCAAGGATTTAAAAATCTCCCTTTAAAATACCCTTTCCCAAGCATTTCCATCACAGATGCCTCTATCTGTGAAACAGGGCACTGCTACTCTGCGGTACCACCAGGATAATTCCCAGGAGAAGCTGCCTCAAGGAGCTACAAAAGAAGGCACGGGGGATATTTAAGATATTCAGCCCACAAACTTAATAAACTCAAACTCAACCTGCACATTTTAATAGAGCAGACTTTAGGCTGTTTCAGGCAAAGAGTTCGGACTTTCGGGAAGTTCCCAAGCTCAAAAAAC…
ES-PS-Luc	Luciferase	Insert	CGAAAGAAGCTTCTTGGTTCAGCTCTAACCTCAACATGCCTAGCCCGTGAGTCACAGATTGCTGAAGGCATACTTAATCCACACAGCGACCAAGCTCTGTCCACACATGGGATTTCCCAAGCATTTAAAAATCTCGCTTTAAAATACGCTTTCCCAAGCATTTGCATCACAGATGCCTCTATCTGTGAAACAGCGCACTGCTACTCTGCGGATCCACCAGGATAATTCCCAGGAGAAGCTGCCTCAAGGAGCTACAAAAGAAGGCACGGGGGATATTTAAGATATTCAGCCCACAAACTTAATAAACTCAAACTCAACCTGCACATTTTAATAGAGCAGACTTTAGGCTGTTTCAGGCAAAGAGTTCGGACTTTCGGGAAGTTCCCAAGCTCAAAAAAC…
EMT-PS-Luc	Luciferase	Insert	CGAAAGAAGCTTCTTGGTTCAGCTCTAACCTCAACATGCCTAGCCCGTGAGTCACAGATTGCTGAAGGCATACTTAATCCACACAGCGACCAAGCTCTGTCCACACATGCGATTTGCCAAGCATTTAAAAATCTCGCTTTAAAATACGCTTTCCCAAGCATTTGCATCACAGATGCCTCTATCTGTGAAACAGCGCACTGCTACTCTGCGGATCCACCAGGATAATTCCCAGGAGAAGCTGCCTCAAGGAGCTACAAAAGAAGGCACGGGGGATATTTAAGATATTCAGCCCACAAACTTAATAAACTCAAACTCAACCTGCACATTTTAATAGAGCAGACTTTAGGCTGTTTCAGGCAAAGAGTTCGGACTTTCGGGAAGTTCCCAAGCTCAAAAAAC…
EMT-PWT-Luc	Luciferase	Insert	CGAAAGAAGCTTCTTGGTTCAGCTCTAACCTCAACATGCCTAGCCCGTGAGTCACAGATTGCTGAAGGCATACTTAATCCACACAGCGACCAAGCTCTGTCCACACATGCGATTTGCCAAGCATTTAAAAATCTCGCTTTAAAATACGCTTTCCCAAGCATTTGCATCACAGATGCCTCTATCTGTGAAACAGCGCACTGCTACTCTGCGGATCCACCAGGATAATTCCCAGGAGAAGCTGCCTCAAGGAGCTACAAAAGAAGGCACGGGGGATATTTAAGATATTCAGCCCACAAACTTAATAAACTCAAACTCAACCTGCACATTTTAATAGAGCAGACTTTAGGCTGTTTCAGGCAAAGAGTTCGGACTTTCGGGAAGTTCCCAAGCTCAAAAAAC…
EWT-PMT-Luc	Luciferase	Insert	CGAAAGAAGCTTCTTGGTTCAGCTCTAACCTCAACATGCCTAGCCCGTGAGTCACAGATTCCTGAAGGCATACTTAATGGACACAGCGAGGAAGCTCTGTCCACACATGGGATTTCCCAAGGATTTAAAAATCTCCCTTTAAAATACCCTTTCCCAAGCATTTCCATCACAGATGCCTCTATCTGTGAAACAGGGCACTGCTACTCTGCGGTACCACCAGGATAATTCCCAGGAGAAGCTGCCTCAAGGAGCTACAAAAGAAGGCACGGGGGATATTTAAGATATTCAGCCCACAAACTTAATAAACTCAAACTCAACCTGCACATTTTAATAGAGCAGACTTTAGGCTGTTTCAGGCAAAGAGTTCGGACTTTCGGGAAGTTCCCAAGCTCAAAAAAC…
Cxcl2_Promoter_Sanger	PCR/Sanger Sequencing	Forward	AATGAGGCAGGCAGCTCACG
		Reverse	GCCCGAGGAAGCTTGTTGGA
Cxcl1_RTqPCR	RT-qPCR	Forward	ACCCAAACCGAAGTCATAGCC
		Reverse	TTGTCAGAAGCCAGCGTTCA
Cxcl2_RTqPCR	RT-qPCR	Forward	CCAGACAGAAGTCATAGCCACT
		Reverse	GGTTCTTCCGTTGAGGGACA
Tnfaip3_RTqPCR	RT-qPCR	Forward	AGAACAGCTGAGATCAAGCCAGCA
		Reverse	GCCCGGGCACATTTCAGCCT
Map3k8_RTqPCR	RT-qPCR	Forward	AGCCCTCACAAGATAGTAACCT
		Reverse	GCTACCATACAATACACACCAGA
Nfkbid_RTqPCR	RT-qPCR	Forward	AGTCTGCATCCAAGAATCCTC
		Reverse	AAATGAGTATGGCCTGGCTCT
Gapdh_RTqPCR	RT-qPCR	Forward	TACGGCCAAATCCGTTCACA
		Reverse	CCCTTAAGAGGGATGCTGCC
Cxcl1_ChIPqPCR	ChIP-qPCR	Forward	TCCATCCCCGCAAATCACTG
		Reverse	CCCAAAGTCCCAAAGGGGAG
Cxcl2_ChIPqPCR	ChIP-qPCR	Forward	GGCTTTTCCAGACATCGTGC
		Reverse	CGAATCCGAATCCCACCTGT
